# Integrated single-cell transcriptomics and epigenomics reveals strong germinal center-associated etiology of autoimmune risk loci

**DOI:** 10.1101/2021.03.16.435578

**Authors:** Hamish W King, Kristen L Wells, Zohar Shipony, Arwa S Kathiria, Lisa E Wagar, Caleb Lareau, Nara Orban, Robson Capasso, Mark M Davis, Lars M Steinmetz, Louisa K James, William J Greenleaf

## Abstract

The germinal center (GC) response is critical for both effective adaptive immunity and establishing peripheral tolerance by limiting auto-reactive B cells. Dysfunction in these processes can lead to defects in immune response to pathogens or contribute to autoimmune disease. To understand the gene regulatory principles underlying the GC response, we generated a single-cell transcriptomic and epigenomic atlas of the human tonsil, a widely studied and representative lymphoid tissue. We characterize diverse immune cell subsets and build a trajectory of dynamic gene expression and transcription factor activity during B cell activation, GC formation, and plasma cell differentiation. We subsequently leverage cell type-specific transcriptomic and epigenomic maps to interpret potential regulatory impact of genetic variants implicated in autoimmunity, revealing that many exhibit their greatest regulatory potential in GC cell populations. Together, these analyses provide a powerful new cell type-resolved resource for the interpretation of cellular and genetic causes underpinning autoimmune disease.

**One sentence summary:** Single-cell chromatin accessibility landscapes of immune cell subsets reveal regulatory potential of autoimmune-associated genetic variants during the germinal center response.
