## Supplementary Data Tables for "Integrated single-cell transcriptomics and epigenomics reveals strong germinal center-associated etiology of autoimmune risk loci": TableS1_CITEseqAntibodyDetails.xlsx

### Sheet: Sheet1
Table S1. CITE-seq antibody details.
Target	Antibody	Clone	Catalog#
CD3	TotalSeq™-A0034 anti-human CD3 Antibody	UCHT1	300475
CD4	TotalSeq™-A0072 anti-human CD4 Antibody	RPA-T4	300563
CD8a	TotalSeq™-A0080 anti-human CD8a Antibody	RPA-T8	301067
CD20	TotalSeq™-A0100 anti-human CD20 Antibody	2H7	302359
CD27	TotalSeq™-A0154 anti-human CD27 Antibody	O323	302847
CD38	TotalSeq™-A0389 anti-human CD38 Antibody	HIT2	303541
CD10	TotalSeq™-A0062 anti-human CD10 Antibody	HI10a	312231
CXCR4	TotalSeq™-A0366 anti-human CD184 (CXCR4) Antibody	12G5	306531
CXCR5	TotalSeq™-A0144 anti-human CD185 (CXCR5) Antibody	J252D4	356937
CD44	TotalSeq™-A0125 anti-human CD44 Antibody	BJ18	338825
IgD	TotalSeq™-A0384 anti-human IgD Antibody	IA6-2	348243
IgM	TotalSeq™-A0136 anti-human IgM Antibody	MHM-88	314541
